# Pandemic-Scale Phylogenomics Reveals Elevated Recombination Rates in the SARS-CoV-2 Spike Region

**DOI:** 10.1101/2021.08.04.455157

**Authors:** Yatish Turkahia, Bryan Thornlow, Angie Hinrichs, Jakob McBroome, Nicolas Ayala, Cheng Ye, Nicola De Maio, David Haussler, Robert Lanfear, Russell Corbett-Detig

**Author notes:** Denotes equal contribution (Yatish Turkahia, Bryan Thornlow).

## Abstract

Accurate and timely detection of recombinant lineages is crucial for interpreting genetic variation, reconstructing epidemic spread, identifying selection and variants of interest, and accurately performing phylogenetic analyses. During the SARS-CoV-2 pandemic, genomic data generation has exceeded the capacities of existing analysis platforms, thereby crippling real-time analysis of viral recombination. Low SARS-CoV-2 mutation rates make detecting recombination difficult. Here, we develop and apply a novel phylogenomic method to exhaustively search a nearly comprehensive SARS-CoV-2 phylogeny for recombinant lineages. We investigate a 1.6M sample tree, and identify 606 recombination events. Approximately 2.7% of sequenced SARS-CoV-2 genomes have recombinant ancestry. Recombination breakpoints occur disproportionately in the Spike protein region. Our method empowers comprehensive real time tracking of viral recombination during the SARS-CoV-2 pandemic and beyond.
