## Supplementary material for "Pandemic-Scale Phylogenomics Reveals Elevated Recombination Rates in the SARS-CoV-2 Spike Region": Table S6

Table S6. Acknowledgments table for samples from China National Center for Bioinformation.
Accession ID	Data Source	Originating Lab	Submitting Lab
CNA0007332	CNGBdb	BGI PathoGenesis Pharmaceutical Technology Co., Ltd; China CDC; Shandong First Medical University & Shandong Academy of Medical Sciences; Hubei Provincial Center for Disease Control and Prevention	BGI PathoGenesis Pharmaceutical Technology Co., Ltd; China CDC; Shandong First Medical University & Shandong Academy of Medical Sciences; Hubei Provincial Center for Disease Control and Prevention
CNA0007334	CNGBdb	BGI PathoGenesis Pharmaceutical Technology Co., Ltd; China CDC; Shandong First Medical University & Shandong Academy of Medical Sciences; Hubei Provincial Center for Disease Control and Prevention	BGI PathoGenesis Pharmaceutical Technology Co., Ltd; China CDC; Shandong First Medical University & Shandong Academy of Medical Sciences; Hubei Provincial Center for Disease Control and Prevention
CNA0007335	CNGBdb	BGI PathoGenesis Pharmaceutical Technology Co., Ltd; China CDC; Shandong First Medical University & Shandong Academy of Medical Sciences; Hubei Provincial Center for Disease Control and Prevention	BGI PathoGenesis Pharmaceutical Technology Co., Ltd; China CDC; Shandong First Medical University & Shandong Academy of Medical Sciences; Hubei Provincial Center for Disease Control and Prevention
CNA0013697	CNGBdb	Guangzhou Eighth People's Hospital, Guangzhou, China	Guangzhou Eighth People's Hospital, Guangzhou, China
CNA0013698	CNGBdb	Guangzhou Eighth People's Hospital, Guangzhou, China	Guangzhou Eighth People's Hospital, Guangzhou, China
CNA0013699	CNGBdb	Guangzhou Eighth People's Hospital, Guangzhou, China	Guangzhou Eighth People's Hospital, Guangzhou, China
CNA0013700	CNGBdb	Guangzhou Eighth People's Hospital, Guangzhou, China	Guangzhou Eighth People's Hospital, Guangzhou, China
CNA0013701	CNGBdb	Guangzhou Eighth People's Hospital, Guangzhou, China	Guangzhou Eighth People's Hospital, Guangzhou, China
CNA0013702	CNGBdb	Guangzhou Eighth People's Hospital, Guangzhou, China	Guangzhou Eighth People's Hospital, Guangzhou, China
CNA0013703	CNGBdb	Guangzhou Eighth People's Hospital, Guangzhou, China	Guangzhou Eighth People's Hospital, Guangzhou, China
CNA0013704	CNGBdb	Guangzhou Eighth People's Hospital, Guangzhou, China	Guangzhou Eighth People's Hospital, Guangzhou, China
CNA0013705	CNGBdb	Guangzhou Eighth People's Hospital, Guangzhou, China	Guangzhou Eighth People's Hospital, Guangzhou, China
CNA0013706	CNGBdb	Guangzhou Eighth People's Hospital, Guangzhou, China	Guangzhou Eighth People's Hospital, Guangzhou, China
CNA0013707	CNGBdb	Guangzhou Eighth People's Hospital, Guangzhou, China	Guangzhou Eighth People's Hospital, Guangzhou, China
CNA0013708	CNGBdb	Guangzhou Eighth People's Hospital, Guangzhou, China	Guangzhou Eighth People's Hospital, Guangzhou, China
CNA0013711	CNGBdb	The First Affiliated Hospital of Guangzhou Medical University & BGI-Shenzhen	The First Affiliated Hospital of Guangzhou Medical University & BGI-Shenzhen
CNA0013712	CNGBdb	the First Affiliated Hospital of Guangzhou Medical University & BGI-Shenzhen	the First Affiliated Hospital of Guangzhou Medical University & BGI-Shenzhen
CNA0013713	CNGBdb	The First Affiliated Hospital of Guangzhou Medical University & BGI-Shenzhen	The First Affiliated Hospital of Guangzhou Medical University & BGI-Shenzhen
CNA0013714	CNGBdb	The First Affiliated Hospital of Guangzhou Medical University & BGI-Shenzhen	The First Affiliated Hospital of Guangzhou Medical University & BGI-Shenzhen
CNA0013715	CNGBdb	The First Affiliated Hospital of Guangzhou Medical University & BGI-Shenzhen	The First Affiliated Hospital of Guangzhou Medical University & BGI-Shenzhen
CNA0013716	CNGBdb	The First Affiliated Hospital of Guangzhou Medical University & BGI-Shenzhen	The First Affiliated Hospital of Guangzhou Medical University & BGI-Shenzhen
CNA0013717	CNGBdb	The First Affiliated Hospital of Guangzhou Medical University & BGI-Shenzhen	The First Affiliated Hospital of Guangzhou Medical University & BGI-Shenzhen
CNA0013876	CNGBdb	Weifang Center for Disease Control and Prevention	Weifang Center for Disease Control and Prevention
CNA0013877	CNGBdb	Weifang Center for Disease Control and Prevention	Weifang Center for Disease Control and Prevention
CNA0013878	CNGBdb	Weifang Center for Disease Control and Prevention	Weifang Center for Disease Control and Prevention
CNA0013879	CNGBdb	Weifang Center for Disease Control and Prevention	Weifang Center for Disease Control and Prevention
CNA0013880	CNGBdb	Weifang Center for Disease Control and Prevention	Weifang Center for Disease Control and Prevention
CNA0013881	CNGBdb	Weifang Center for Disease Control and Prevention	Weifang Center for Disease Control and Prevention
CNA0013882	CNGBdb	Weifang Center for Disease Control and Prevention	Weifang Center for Disease Control and Prevention
CNA0013883	CNGBdb	Weifang Center for Disease Control and Prevention	Weifang Center for Disease Control and Prevention
CNA0013884	CNGBdb	Weifang Center for Disease Control and Prevention	Weifang Center for Disease Control and Prevention
CNA0013885	CNGBdb	Weifang Center for Disease Control and Prevention	Weifang Center for Disease Control and Prevention
CNA0013886	CNGBdb	Weifang Center for Disease Control and Prevention	Weifang Center for Disease Control and Prevention
CNA0013887	CNGBdb	Weifang Center for Disease Control and Prevention	Weifang Center for Disease Control and Prevention
CNA0013888	CNGBdb	Weifang Center for Disease Control and Prevention	Weifang Center for Disease Control and Prevention
CNA0013889	CNGBdb	Weifang Center for Disease Control and Prevention	Weifang Center for Disease Control and Prevention
CNA0013890	CNGBdb	Weifang Center for Disease Control and Prevention	Weifang Center for Disease Control and Prevention
CNA0013891	CNGBdb	Weifang Center for Disease Control and Prevention	Weifang Center for Disease Control and Prevention
CNA0013892	CNGBdb	Weifang Center for Disease Control and Prevention	Weifang Center for Disease Control and Prevention
CNA0013893	CNGBdb	Weifang Center for Disease Control and Prevention	Weifang Center for Disease Control and Prevention
CNA0013894	CNGBdb	Weifang Center for Disease Control and Prevention	Weifang Center for Disease Control and Prevention
CNA0013895	CNGBdb	Weifang Center for Disease Control and Prevention	Weifang Center for Disease Control and Prevention
CNA0013927	CNGBdb	BGI-shenzhen & The First Affiliated Hospital of Guangzhou Medical University	BGI-shenzhen & The First Affiliated Hospital of Guangzhou Medical University
CNA0013928	CNGBdb	BGI-shenzhen & The First Affiliated Hospital of Guangzhou Medical University	BGI-shenzhen & The First Affiliated Hospital of Guangzhou Medical University
CNA0013929	CNGBdb	BGI-shenzhen & The First Affiliated Hospital of Guangzhou Medical University	BGI-shenzhen & The First Affiliated Hospital of Guangzhou Medical University
CNA0013930	CNGBdb	BGI-shenzhen & The First Affiliated Hospital of Guangzhou Medical University	BGI-shenzhen & The First Affiliated Hospital of Guangzhou Medical University
CNA0013931	CNGBdb	BGI-shenzhen & The First Affiliated Hospital of Guangzhou Medical University	BGI-shenzhen & The First Affiliated Hospital of Guangzhou Medical University
CNA0013932	CNGBdb	BGI-shenzhen & The First Affiliated Hospital of Guangzhou Medical University	BGI-shenzhen & The First Affiliated Hospital of Guangzhou Medical University
CNA0013933	CNGBdb	BGI-shenzhen & The First Affiliated Hospital of Guangzhou Medical University	BGI-shenzhen & The First Affiliated Hospital of Guangzhou Medical University
CNA0013934	CNGBdb	BGI-shenzhen & The First Affiliated Hospital of Guangzhou Medical University	BGI-shenzhen & The First Affiliated Hospital of Guangzhou Medical University
CNA0013935	CNGBdb	BGI-shenzhen & The First Affiliated Hospital of Guangzhou Medical University	BGI-shenzhen & The First Affiliated Hospital of Guangzhou Medical University
CNA0013936	CNGBdb	BGI-shenzhen & The First Affiliated Hospital of Guangzhou Medical University	BGI-shenzhen & The First Affiliated Hospital of Guangzhou Medical University
CNA0013937	CNGBdb	BGI-shenzhen & The First Affiliated Hospital of Guangzhou Medical University	BGI-shenzhen & The First Affiliated Hospital of Guangzhou Medical University
CNA0013938	CNGBdb	BGI-shenzhen & The First Affiliated Hospital of Guangzhou Medical University	BGI-shenzhen & The First Affiliated Hospital of Guangzhou Medical University
CNA0013939	CNGBdb	BGI-shenzhen & The First Affiliated Hospital of Guangzhou Medical University	BGI-shenzhen & The First Affiliated Hospital of Guangzhou Medical University
CNA0013940	CNGBdb	BGI-shenzhen & The First Affiliated Hospital of Guangzhou Medical University	BGI-shenzhen & The First Affiliated Hospital of Guangzhou Medical University
CNA0013941	CNGBdb	BGI-shenzhen & The First Affiliated Hospital of Guangzhou Medical University	BGI-shenzhen & The First Affiliated Hospital of Guangzhou Medical University
CNA0013942	CNGBdb	BGI-shenzhen & The First Affiliated Hospital of Guangzhou Medical University	BGI-shenzhen & The First Affiliated Hospital of Guangzhou Medical University
CNA0013943	CNGBdb	BGI-shenzhen & The First Affiliated Hospital of Guangzhou Medical University	BGI-shenzhen & The First Affiliated Hospital of Guangzhou Medical University
CNA0013944	CNGBdb	BGI-shenzhen & The First Affiliated Hospital of Guangzhou Medical University	BGI-shenzhen & The First Affiliated Hospital of Guangzhou Medical University
CNA0013945	CNGBdb	BGI-shenzhen & The First Affiliated Hospital of Guangzhou Medical University	BGI-shenzhen & The First Affiliated Hospital of Guangzhou Medical University
CNA0013946	CNGBdb	BGI-shenzhen & The First Affiliated Hospital of Guangzhou Medical University	BGI-shenzhen & The First Affiliated Hospital of Guangzhou Medical University
CNA0013947	CNGBdb	BGI-shenzhen & The First Affiliated Hospital of Guangzhou Medical University	BGI-shenzhen & The First Affiliated Hospital of Guangzhou Medical University
CNA0013948	CNGBdb	BGI-shenzhen & The First Affiliated Hospital of Guangzhou Medical University	BGI-shenzhen & The First Affiliated Hospital of Guangzhou Medical University
CNA0013949	CNGBdb	BGI-shenzhen & The First Affiliated Hospital of Guangzhou Medical University	BGI-shenzhen & The First Affiliated Hospital of Guangzhou Medical University
CNA0013950	CNGBdb	BGI-shenzhen & The First Affiliated Hospital of Guangzhou Medical University	BGI-shenzhen & The First Affiliated Hospital of Guangzhou Medical University
CNA0013951	CNGBdb	BGI-shenzhen & The First Affiliated Hospital of Guangzhou Medical University	BGI-shenzhen & The First Affiliated Hospital of Guangzhou Medical University
CNA0013952	CNGBdb	BGI-shenzhen & The First Affiliated Hospital of Guangzhou Medical University	BGI-shenzhen & The First Affiliated Hospital of Guangzhou Medical University
CNA0013953	CNGBdb	BGI-shenzhen & The First Affiliated Hospital of Guangzhou Medical University	BGI-shenzhen & The First Affiliated Hospital of Guangzhou Medical University
CNA0013954	CNGBdb	BGI-shenzhen & The First Affiliated Hospital of Guangzhou Medical University	BGI-shenzhen & The First Affiliated Hospital of Guangzhou Medical University
CNA0013955	CNGBdb	BGI-shenzhen & The First Affiliated Hospital of Guangzhou Medical University	BGI-shenzhen & The First Affiliated Hospital of Guangzhou Medical University
CNA0013956	CNGBdb	BGI-shenzhen & The First Affiliated Hospital of Guangzhou Medical University	BGI-shenzhen & The First Affiliated Hospital of Guangzhou Medical University
CNA0013957	CNGBdb	BGI-shenzhen & The First Affiliated Hospital of Guangzhou Medical University	BGI-shenzhen & The First Affiliated Hospital of Guangzhou Medical University
GWHABKF00000001	Genome Warehouse	Institute of Pathogen Biology, Chinese Academy of Medical Sciences & Peking Union Medical College; Vision Medicals Co., Ltd	Institute of Pathogen Biology, Chinese Academy of Medical Sciences & Peking Union Medical College; Vision Medicals Co., Ltd
GWHABKG00000001	Genome Warehouse	Institute of Pathogen Biology, Chinese Academy of Medical Sciences & Peking Union Medical College	Institute of Pathogen Biology, Chinese Academy of Medical Sciences & Peking Union Medical College
GWHABKH00000001	Genome Warehouse	Institute of Pathogen Biology, Chinese Academy of Medical Sciences & Peking Union Medical College	Institute of Pathogen Biology, Chinese Academy of Medical Sciences & Peking Union Medical College
GWHABKI00000001	Genome Warehouse	Institute of Pathogen Biology, Chinese Academy of Medical Sciences & Peking Union Medical College	Institute of Pathogen Biology, Chinese Academy of Medical Sciences & Peking Union Medical College
GWHABKJ00000001	Genome Warehouse	Institute of Pathogen Biology, Chinese Academy of Medical Sciences & Peking Union Medical College; China National Center for Bioinformation	Institute of Pathogen Biology, Chinese Academy of Medical Sciences & Peking Union Medical College; China National Center for Bioinformation
GWHABKK00000001	Genome Warehouse	CAS Key Laboratory of Special Pathogens and Biosafety and Center for Emerging Infectious Diseases, Wuhan Institute of Virology, Chinese Academy of Sciences	CAS Key Laboratory of Special Pathogens and Biosafety and Center for Emerging Infectious Diseases, Wuhan Institute of Virology, Chinese Academy of Sciences
GWHABKL00000001	Genome Warehouse	CAS Key Laboratory of Special Pathogens and Biosafety and Center for Emerging Infectious Diseases, Wuhan Institute of Virology, Chinese Academy of Sciences	CAS Key Laboratory of Special Pathogens and Biosafety and Center for Emerging Infectious Diseases, Wuhan Institute of Virology, Chinese Academy of Sciences
GWHABKM00000001	Genome Warehouse	CAS Key Laboratory of Special Pathogens and Biosafety and Center for Emerging Infectious Diseases, Wuhan Institute of Virology, Chinese Academy of Sciences	CAS Key Laboratory of Special Pathogens and Biosafety and Center for Emerging Infectious Diseases, Wuhan Institute of Virology, Chinese Academy of Sciences
GWHABKN00000001	Genome Warehouse	CAS Key Laboratory of Special Pathogens and Biosafety and Center for Emerging Infectious Diseases, Wuhan Institute of Virology, Chinese Academy of Sciences	CAS Key Laboratory of Special Pathogens and Biosafety and Center for Emerging Infectious Diseases, Wuhan Institute of Virology, Chinese Academy of Sciences
GWHABKO00000001	Genome Warehouse	CAS Key Laboratory of Special Pathogens and Biosafety and Center for Emerging Infectious Diseases, Wuhan Institute of Virology, Chinese Academy of Sciences	CAS Key Laboratory of Special Pathogens and Biosafety and Center for Emerging Infectious Diseases, Wuhan Institute of Virology, Chinese Academy of Sciences
GWHABKS00000001	Genome Warehouse	Microbiology Detection, Hangzhou center for disease control and prevention	Microbiology Detection, Hangzhou center for disease control and prevention
GWHABKZ01000001	Genome Warehouse	Beijing Institute of Microbiology and Epidemiology	Beijing Institute of Microbiology and Epidemiology
GWHACAT01000001	Genome Warehouse	Beijing Institute of Microbiology and Epidemiology	Beijing Institute of Microbiology and Epidemiology
GWHACAU01000001	Genome Warehouse	Beijing Institute of Microbiology and Epidemiology	Beijing Institute of Microbiology and Epidemiology
GWHACAV01000001	Genome Warehouse	Beijing Institute of Microbiology and Epidemiology	Beijing Institute of Microbiology and Epidemiology
GWHACAW01000001	Genome Warehouse	Beijing Institute of Microbiology and Epidemiology	Beijing Institute of Microbiology and Epidemiology
GWHACAX01000001	Genome Warehouse	Beijing Institute of Microbiology and Epidemiology	Beijing Institute of Microbiology and Epidemiology
GWHACAY01000001	Genome Warehouse	Beijing Institute of Microbiology and Epidemiology	Beijing Institute of Microbiology and Epidemiology
GWHACAZ01000001	Genome Warehouse	Beijing Institute of Microbiology and Epidemiology	Beijing Institute of Microbiology and Epidemiology
GWHACBA01000001	Genome Warehouse	Beijing Institute of Microbiology and Epidemiology	Beijing Institute of Microbiology and Epidemiology
GWHACBB01000001	Genome Warehouse	Beijing Institute of Microbiology and Epidemiology	Beijing Institute of Microbiology and Epidemiology
GWHACBD01000001	Genome Warehouse	Beijing Institute of Microbiology and Epidemiology	Beijing Institute of Microbiology and Epidemiology
GWHACDD01000001	Genome Warehouse	National University of Sciences and Technology (NUST), Islamabad	National University of Sciences and Technology (NUST), Islamabad
GWHACDE01000001	Genome Warehouse	Wuhan Institute of Virology, Chinese Academy of Sciences	Wuhan Institute of Virology, Chinese Academy of Sciences
GWHACDF01000001	Genome Warehouse	Wuhan Institute of Virology, Chinese Academy of Sciences	Wuhan Institute of Virology, Chinese Academy of Sciences
GWHACDG01000001	Genome Warehouse	Wuhan Institute of Virology, Chinese Academy of Sciences	Wuhan Institute of Virology, Chinese Academy of Sciences
GWHACDH01000001	Genome Warehouse	Wuhan Institute of Virology, Chinese Academy of Sciences	Wuhan Institute of Virology, Chinese Academy of Sciences
GWHACDI01000001	Genome Warehouse	Wuhan Institute of Virology, Chinese Academy of Sciences	Wuhan Institute of Virology, Chinese Academy of Sciences
GWHACDJ01000001	Genome Warehouse	Wuhan Institute of Virology, Chinese Academy of Sciences	Wuhan Institute of Virology, Chinese Academy of Sciences
GWHACEY01000001	Genome Warehouse	Fuyang city center for disease control and prevention	Fuyang city center for disease control and prevention
GWHALPE01000001	Genome Warehouse	National Virus Resource Center, Chinese Academy of Sciences, Wuhan 430071, China	Computational Virology Group, Center for Bacteria and Viruses Resources and Bioinformation, Wuhan Institute of Virology, Chinese Academy of Sciences，Wuhan 430071, China
GWHALPF01000001	Genome Warehouse	National Virus Resource Center, Chinese Academy of Sciences, Wuhan 430071, China	Computational Virology Group, Center for Bacteria and Viruses Resources and Bioinformation, Wuhan Institute of Virology, Chinese Academy of Sciences，Wuhan 430071, China
GWHALPG01000001	Genome Warehouse	National Virus Resource Center, Chinese Academy of Sciences, Wuhan 430071, China	Computational Virology Group, Center for Bacteria and Viruses Resources and Bioinformation, Wuhan Institute of Virology, Chinese Academy of Sciences，Wuhan 430071, China
GWHALPH01000001	Genome Warehouse	National Virus Resource Center, Chinese Academy of Sciences, Wuhan 430071, China	Computational Virology Group, Center for Bacteria and Viruses Resources and Bioinformation, Wuhan Institute of Virology, Chinese Academy of Sciences，Wuhan 430071, China
GWHALPI01000001	Genome Warehouse	National Virus Resource Center, Chinese Academy of Sciences, Wuhan 430071, China	Computational Virology Group, Center for Bacteria and Viruses Resources and Bioinformation, Wuhan Institute of Virology, Chinese Academy of Sciences，Wuhan 430071, China
GWHALPJ01000001	Genome Warehouse	National Virus Resource Center, Chinese Academy of Sciences, Wuhan 430071, China	Computational Virology Group, Center for Bacteria and Viruses Resources and Bioinformation, Wuhan Institute of Virology, Chinese Academy of Sciences，Wuhan 430071, China
GWHALPK01000001	Genome Warehouse	National Virus Resource Center, Chinese Academy of Sciences, Wuhan 430071, China	Computational Virology Group, Center for Bacteria and Viruses Resources and Bioinformation, Wuhan Institute of Virology, Chinese Academy of Sciences，Wuhan 430071, China
GWHALPL01000001	Genome Warehouse	National Virus Resource Center, Chinese Academy of Sciences, Wuhan 430071, China	Computational Virology Group, Center for Bacteria and Viruses Resources and Bioinformation, Wuhan Institute of Virology, Chinese Academy of Sciences，Wuhan 430071, China
GWHALPM01000001	Genome Warehouse	National Virus Resource Center, Chinese Academy of Sciences, Wuhan 430071, China	Computational Virology Group, Center for Bacteria and Viruses Resources and Bioinformation, Wuhan Institute of Virology, Chinese Academy of Sciences，Wuhan 430071, China
GWHALPN01000001	Genome Warehouse	National Virus Resource Center, Chinese Academy of Sciences, Wuhan 430071, China	Computational Virology Group, Center for Bacteria and Viruses Resources and Bioinformation, Wuhan Institute of Virology, Chinese Academy of Sciences，Wuhan 430071, China
GWHALPO01000001	Genome Warehouse	National Virus Resource Center, Chinese Academy of Sciences, Wuhan 430071, China	Computational Virology Group, Center for Bacteria and Viruses Resources and Bioinformation, Wuhan Institute of Virology, Chinese Academy of Sciences，Wuhan 430071, China
GWHALPP01000001	Genome Warehouse	National Virus Resource Center, Chinese Academy of Sciences, Wuhan 430071, China	Computational Virology Group, Center for Bacteria and Viruses Resources and Bioinformation, Wuhan Institute of Virology, Chinese Academy of Sciences，Wuhan 430071, China
GWHALPQ01000001	Genome Warehouse	National Virus Resource Center, Chinese Academy of Sciences, Wuhan 430071, China	Computational Virology Group, Center for Bacteria and Viruses Resources and Bioinformation, Wuhan Institute of Virology, Chinese Academy of Sciences，Wuhan 430071, China
GWHALPR01000001	Genome Warehouse	National Virus Resource Center, Chinese Academy of Sciences, Wuhan 430071, China	Computational Virology Group, Center for Bacteria and Viruses Resources and Bioinformation, Wuhan Institute of Virology, Chinese Academy of Sciences，Wuhan 430071, China
GWHALPS01000001	Genome Warehouse	National Virus Resource Center, Chinese Academy of Sciences, Wuhan 430071, China	Computational Virology Group, Center for Bacteria and Viruses Resources and Bioinformation, Wuhan Institute of Virology, Chinese Academy of Sciences，Wuhan 430071, China
GWHALPT01000001	Genome Warehouse	National Virus Resource Center, Chinese Academy of Sciences, Wuhan 430071, China	Computational Virology Group, Center for Bacteria and Viruses Resources and Bioinformation, Wuhan Institute of Virology, Chinese Academy of Sciences，Wuhan 430071, China
GWHALRI01000001	Genome Warehouse	National Virus Resource Center, Chinese Academy of Sciences, Wuhan 430071, China	Computational Virology Group, Center for Bacteria and Viruses Resources and Bioinformation, Wuhan Institute of Virology, Chinese Academy of Sciences，Wuhan 430071, China
GWHALRJ01000001	Genome Warehouse	National Virus Resource Center, Chinese Academy of Sciences, Wuhan 430071, China	Computational Virology Group, Center for Bacteria and Viruses Resources and Bioinformation, Wuhan Institute of Virology, Chinese Academy of Sciences，Wuhan 430071, China
GWHALRK01000001	Genome Warehouse	National Virus Resource Center, Chinese Academy of Sciences, Wuhan 430071, China	Computational Virology Group, Center for Bacteria and Viruses Resources and Bioinformation, Wuhan Institute of Virology, Chinese Academy of Sciences，Wuhan 430071, China
GWHALRL01000001	Genome Warehouse	National Virus Resource Center, Chinese Academy of Sciences, Wuhan 430071, China	Computational Virology Group, Center for Bacteria and Viruses Resources and Bioinformation, Wuhan Institute of Virology, Chinese Academy of Sciences，Wuhan 430071, China
GWHALRM01000001	Genome Warehouse	National Virus Resource Center, Chinese Academy of Sciences, Wuhan 430071, China	Computational Virology Group, Center for Bacteria and Viruses Resources and Bioinformation, Wuhan Institute of Virology, Chinese Academy of Sciences，Wuhan 430071, China
GWHALRN01000001	Genome Warehouse	National Virus Resource Center, Chinese Academy of Sciences, Wuhan 430071, China	Computational Virology Group, Center for Bacteria and Viruses Resources and Bioinformation, Wuhan Institute of Virology, Chinese Academy of Sciences，Wuhan 430071, China
GWHALRO01000001	Genome Warehouse	National Virus Resource Center, Chinese Academy of Sciences, Wuhan 430071, China	Computational Virology Group, Center for Bacteria and Viruses Resources and Bioinformation, Wuhan Institute of Virology, Chinese Academy of Sciences，Wuhan 430071, China
GWHALRP01000001	Genome Warehouse	National Virus Resource Center, Chinese Academy of Sciences, Wuhan 430071, China	Computational Virology Group, Center for Bacteria and Viruses Resources and Bioinformation, Wuhan Institute of Virology, Chinese Academy of Sciences，Wuhan 430071, China
GWHALRQ01000001	Genome Warehouse	National Virus Resource Center, Chinese Academy of Sciences, Wuhan 430071, China	Computational Virology Group, Center for Bacteria and Viruses Resources and Bioinformation, Wuhan Institute of Virology, Chinese Academy of Sciences，Wuhan 430071, China
GWHALRR01000001	Genome Warehouse	National Virus Resource Center, Chinese Academy of Sciences, Wuhan 430071, China	Computational Virology Group, Center for Bacteria and Viruses Resources and Bioinformation, Wuhan Institute of Virology, Chinese Academy of Sciences，Wuhan 430071, China
GWHALRS01000001	Genome Warehouse	National Virus Resource Center, Chinese Academy of Sciences, Wuhan 430071, China	Computational Virology Group, Center for Bacteria and Viruses Resources and Bioinformation, Wuhan Institute of Virology, Chinese Academy of Sciences，Wuhan 430071, China
GWHALRT01000001	Genome Warehouse	National Virus Resource Center, Chinese Academy of Sciences, Wuhan 430071, China	Computational Virology Group, Center for Bacteria and Viruses Resources and Bioinformation, Wuhan Institute of Virology, Chinese Academy of Sciences，Wuhan 430071, China
GWHALRU01000001	Genome Warehouse	National Virus Resource Center, Chinese Academy of Sciences, Wuhan 430071, China	Computational Virology Group, Center for Bacteria and Viruses Resources and Bioinformation, Wuhan Institute of Virology, Chinese Academy of Sciences，Wuhan 430071, China
GWHALRV01000001	Genome Warehouse	National Virus Resource Center, Chinese Academy of Sciences, Wuhan 430071, China	Computational Virology Group, Center for Bacteria and Viruses Resources and Bioinformation, Wuhan Institute of Virology, Chinese Academy of Sciences，Wuhan 430071, China
GWHALRW01000001	Genome Warehouse	National Virus Resource Center, Chinese Academy of Sciences, Wuhan 430071, China	Computational Virology Group, Center for Bacteria and Viruses Resources and Bioinformation, Wuhan Institute of Virology, Chinese Academy of Sciences，Wuhan 430071, China
GWHALRX01000001	Genome Warehouse	National Virus Resource Center, Chinese Academy of Sciences, Wuhan 430071, China	Computational Virology Group, Center for Bacteria and Viruses Resources and Bioinformation, Wuhan Institute of Virology, Chinese Academy of Sciences，Wuhan 430071, China
GWHALRY01000001	Genome Warehouse	National Virus Resource Center, Chinese Academy of Sciences, Wuhan 430071, China	Computational Virology Group, Center for Bacteria and Viruses Resources and Bioinformation, Wuhan Institute of Virology, Chinese Academy of Sciences，Wuhan 430071, China
GWHALRZ01000001	Genome Warehouse	National Virus Resource Center, Chinese Academy of Sciences, Wuhan 430071, China	Computational Virology Group, Center for Bacteria and Viruses Resources and Bioinformation, Wuhan Institute of Virology, Chinese Academy of Sciences，Wuhan 430071, China
GWHALSA01000001	Genome Warehouse	National Virus Resource Center, Chinese Academy of Sciences, Wuhan 430071, China	Computational Virology Group, Center for Bacteria and Viruses Resources and Bioinformation, Wuhan Institute of Virology, Chinese Academy of Sciences，Wuhan 430071, China
GWHALSB01000001	Genome Warehouse	National Virus Resource Center, Chinese Academy of Sciences, Wuhan 430071, China	Computational Virology Group, Center for Bacteria and Viruses Resources and Bioinformation, Wuhan Institute of Virology, Chinese Academy of Sciences，Wuhan 430071, China
GWHALSC01000001	Genome Warehouse	National Virus Resource Center, Chinese Academy of Sciences, Wuhan 430071, China	Computational Virology Group, Center for Bacteria and Viruses Resources and Bioinformation, Wuhan Institute of Virology, Chinese Academy of Sciences，Wuhan 430071, China
GWHALSD01000001	Genome Warehouse	National Virus Resource Center, Chinese Academy of Sciences, Wuhan 430071, China	Computational Virology Group, Center for Bacteria and Viruses Resources and Bioinformation, Wuhan Institute of Virology, Chinese Academy of Sciences，Wuhan 430071, China
GWHALSE01000001	Genome Warehouse	National Virus Resource Center, Chinese Academy of Sciences, Wuhan 430071, China	Computational Virology Group, Center for Bacteria and Viruses Resources and Bioinformation, Wuhan Institute of Virology, Chinese Academy of Sciences，Wuhan 430071, China
GWHALSF01000001	Genome Warehouse	National Virus Resource Center, Chinese Academy of Sciences, Wuhan 430071, China	Computational Virology Group, Center for Bacteria and Viruses Resources and Bioinformation, Wuhan Institute of Virology, Chinese Academy of Sciences，Wuhan 430071, China
GWHALSG01000001	Genome Warehouse	National Virus Resource Center, Chinese Academy of Sciences, Wuhan 430071, China	Computational Virology Group, Center for Bacteria and Viruses Resources and Bioinformation, Wuhan Institute of Virology, Chinese Academy of Sciences，Wuhan 430071, China
GWHALSH01000001	Genome Warehouse	National Virus Resource Center, Chinese Academy of Sciences, Wuhan 430071, China	Computational Virology Group, Center for Bacteria and Viruses Resources and Bioinformation, Wuhan Institute of Virology, Chinese Academy of Sciences，Wuhan 430071, China
GWHAMMF01000001	Genome Warehouse	Beijing Institute of Microbiology and Epidemiology	Beijing Institute of Microbiology and Epidemiology
GWHAMMJ01000001	Genome Warehouse	Jiangsu Provincial Center for Disease Control and Prevention	Jiangsu Provincial Center for Disease Control and Prevention
GWHANPA01000001	Genome Warehouse	Chinese Center for Disease Control and Prevention	Chinese Center for Disease Control and Prevention
GWHANPB01000001	Genome Warehouse	Chinese Center for Disease Control and Prevention	Chinese Center for Disease Control and Prevention
GWHANPC01000001	Genome Warehouse	Chinese Center for Disease Control and Prevention	Chinese Center for Disease Control and Prevention
NMDC60013002-06	NMDC	China CDC; Shandong First Medical University & Shandong Academy of Medical Sciences; Hubei Provincial Center for Disease Control and Prevention; BGI PathoGenesis Pharmaceutical Technology Co., Ltd	China CDC; Shandong First Medical University & Shandong Academy of Medical Sciences; Hubei Provincial Center for Disease Control and Prevention; BGI PathoGenesis Pharmaceutical Technology Co., Ltd
NMDC60013002-07	NMDC	China CDC; Shandong First Medical University & Shandong Academy of Medical Sciences; Hubei Provincial Center for Disease Control and Prevention; BGI PathoGenesis Pharmaceutical Technology Co., Ltd	China CDC; Shandong First Medical University & Shandong Academy of Medical Sciences; Hubei Provincial Center for Disease Control and Prevention; BGI PathoGenesis Pharmaceutical Technology Co., Ltd
NMDC60013002-08	NMDC	China CDC; Shandong First Medical University & Shandong Academy of Medical Sciences; Hubei Provincial Center for Disease Control and Prevention; BGI PathoGenesis Pharmaceutical Technology Co., Ltd	China CDC; Shandong First Medical University & Shandong Academy of Medical Sciences; Hubei Provincial Center for Disease Control and Prevention; BGI PathoGenesis Pharmaceutical Technology Co., Ltd
NMDC60013002-09	NMDC	China CDC; Shandong First Medical University & Shandong Academy of Medical Sciences; Hubei Provincial Center for Disease Control and Prevention; BGI PathoGenesis Pharmaceutical Technology Co., Ltd	China CDC; Shandong First Medical University & Shandong Academy of Medical Sciences; Hubei Provincial Center for Disease Control and Prevention; BGI PathoGenesis Pharmaceutical Technology Co., Ltd
NMDC60013002-10	NMDC	China CDC; Shandong First Medical University & Shandong Academy of Medical Sciences; Hubei Provincial Center for Disease Control and Prevention; BGI PathoGenesis Pharmaceutical Technology Co., Ltd	China CDC; Shandong First Medical University & Shandong Academy of Medical Sciences; Hubei Provincial Center for Disease Control and Prevention; BGI PathoGenesis Pharmaceutical Technology Co., Ltd
NMDC60013142-01	NMDC	National Institute for Communicable Disease Control and Prevention (ICDC) Chinese Center for Disease Control and Prevention (China CDC)	National Institute for Communicable Disease Control and Prevention (ICDC) Chinese Center for Disease Control and Prevention (China CDC)
NMDC60013143	NMDC	n/a	n/a
NMDC60013144	NMDC	n/a	n/a
NMDC60013145	NMDC	n/a	n/a
NMDC60013146	NMDC	n/a	n/a
NMDC60013147	NMDC	n/a	n/a
NMDC60013148	NMDC	n/a	n/a
NMDC60013149	NMDC	n/a	n/a
NMDC60013150	NMDC	n/a	n/a
NMDC60013151	NMDC	n/a	n/a
NMDC60013152	NMDC	n/a	n/a
NMDC60013153	NMDC	n/a	n/a
NMDC60013154	NMDC	n/a	n/a
NMDC60013155	NMDC	n/a	n/a
NMDC60013156	NMDC	n/a	n/a
NMDC60013157	NMDC	n/a	n/a
NMDC60013159	NMDC	n/a	n/a
NMDC60013161	NMDC	n/a	n/a
NMDC60013162	NMDC	n/a	n/a
NMDC60013163	NMDC	n/a	n/a
NMDC60013164	NMDC	n/a	n/a
NMDC60013165	NMDC	n/a	n/a
NMDC60013166	NMDC	n/a	n/a
NMDC60013167	NMDC	n/a	n/a
NMDC60013168	NMDC	n/a	n/a
NMDC60013169	NMDC	n/a	n/a
NMDC60013170	NMDC	n/a	n/a
NMDC60013171	NMDC	n/a	n/a
NMDC60013172	NMDC	n/a	n/a
NMDC60013173	NMDC	n/a	n/a
NMDC60013174	NMDC	n/a	n/a
NMDC60013175	NMDC	n/a	n/a
NMDC60013176	NMDC	n/a	n/a
NMDC60013177	NMDC	n/a	n/a
NMDC60013184	NMDC	n/a	n/a
NMDC60013185	NMDC	n/a	n/a
NMDC60013186	NMDC	n/a	n/a
NMDC60013187	NMDC	n/a	n/a
NMDC60013188	NMDC	n/a	n/a
NMDC60013189	NMDC	n/a	n/a
NMDC60013190	NMDC	n/a	n/a
NMDC60013191	NMDC	n/a	n/a
NMDC60013192	NMDC	n/a	n/a
NMDC60013193	NMDC	n/a	n/a
NMDC60013194	NMDC	n/a	n/a
NMDC60013195	NMDC	n/a	n/a
NMDC60013196	NMDC	n/a	n/a
NMDC60013197	NMDC	n/a	n/a
NMDC60013198	NMDC	n/a	n/a
NMDC60013199	NMDC	n/a	n/a
NMDC60013201	NMDC	n/a	n/a
NMDC60013206	NMDC	n/a	n/a
NMDC60013207	NMDC	n/a	n/a
NMDC60013208	NMDC	n/a	n/a
NMDC60013209	NMDC	n/a	n/a
NMDC60013210	NMDC	n/a	n/a
NMDC60013213	NMDC	n/a	n/a
NMDC60013214	NMDC	n/a	n/a
NMDC60013215	NMDC	n/a	n/a
NMDC60013219	NMDC	n/a	n/a
NMDC60013220	NMDC	n/a	n/a
NMDC60013222	NMDC	n/a	n/a
NMDC60013223	NMDC	n/a	n/a
NMDC60013224	NMDC	n/a	n/a
NMDC60013225	NMDC	n/a	n/a
NMDC60013227	NMDC	n/a	n/a
NMDC60013229	NMDC	n/a	n/a
NMDC60013230	NMDC	n/a	n/a
NMDC60013232	NMDC	n/a	n/a
NMDC60013233	NMDC	n/a	n/a
NMDC60013236	NMDC	n/a	n/a
NMDC60013237	NMDC	n/a	n/a
NMDC60013238	NMDC	n/a	n/a
NMDC60013239	NMDC	n/a	n/a
NMDC60013240	NMDC	n/a	n/a
NMDC60013241	NMDC	n/a	n/a
NMDC60013242	NMDC	n/a	n/a
NMDC60013246	NMDC	n/a	n/a
NMDC60013248	NMDC	n/a	n/a
NMDC60013250	NMDC	n/a	n/a
NMDC60013251	NMDC	n/a	n/a
NMDC60013257	NMDC	n/a	n/a
NMDC60013260	NMDC	n/a	n/a
NMDC60013261	NMDC	n/a	n/a
NMDC60013262	NMDC	n/a	n/a
NMDC60013271	NMDC	n/a	n/a
NMDC60013272	NMDC	n/a	n/a
NMDC60013273	NMDC	n/a	n/a
NMDC60013274	NMDC	n/a	n/a
NMDC60013275	NMDC	n/a	n/a
NMDC60013276	NMDC	n/a	n/a
NMDC60013277	NMDC	n/a	n/a
NMDC60013278	NMDC	n/a	n/a
NMDC60013279	NMDC	n/a	n/a
NMDC60013280	NMDC	n/a	n/a
NMDC60013281	NMDC	n/a	n/a
NMDC60013282	NMDC	n/a	n/a
NMDC60013283	NMDC	n/a	n/a
